# A global lipid map reveals host dependency factors conserved across SARS-CoV-2 variants

**DOI:** 10.1101/2022.02.14.480430

**Authors:** Scotland E. Farley, Jennifer E. Kyle, Hans C. Leier, Lisa M. Bramer, Jules Weinstein, Timothy A. Bates, Joon-Yong Lee, Thomas O. Metz, Carsten Schultz, Fikadu G. Tafesse

## Abstract

A comprehensive understanding of host dependency factors for SARS-CoV-2 remains elusive. We mapped alterations in host lipids following SARS-CoV-2 infection using nontargeted lipidomics. We found that SARS-CoV-2 rewires host lipid metabolism, altering 409 lipid species up to 64-fold relative to controls. We correlated these changes with viral protein activity by transfecting human cells with each viral protein and performing lipidomics. We found that lipid droplet plasticity is a key feature of infection and that viral propagation can be blocked by small-molecule glycerolipid biosynthesis inhibitors. We found that this inhibition was effective against the main variants of concern (alpha, beta, gamma, and delta), indicating that glycerolipid biosynthesis is a conserved host dependency factor that supports this evolving virus.
