## Supplemental Data 1 for "A global lipid map reveals host dependency factors conserved across SARS-CoV-2 variants"

Lipid	Ionization mode	Adduct	Lipid_Class	N_SCV2	N_Mock	Log2FC_SCV2vsMock	AdjPvalue_SCV2vsMock
Cer(d18:0/16:0)	NEG	[M-H]-	Cer	5	5	1.666200555	1.85E-05
Cer(d18:0/22:0)	NEG	[M-H]-	Cer	5	5	1.602047738	9.75E-05
Cer(d18:0/24:0)	NEG	[M-H]-	Cer	5	5	2.088208934	3.80E-05
Cer(d18:0/24:1)	NEG	[M-H]-	Cer	5	5	1.810789707	0.00012584
Cer(d18:1/14:0)	NEG	[M-H]-	Cer	5	5	0.49991458	0.050016693
Cer(d18:1/16:0)	NEG	[M-H]-	Cer	5	5	0.442904597	0.028807649
Cer(d18:1/17:0)	NEG	[M-H]-	Cer	5	5	1.021279807	0.000316707
Cer(d18:1/18:0)	NEG	[M-H]-	Cer	5	5	0.715858888	0.004990119
Cer(d18:1/20:0)	NEG	[M-H]-	Cer	5	5	1.381108021	3.36E-05
Cer(d18:1/22:0)	NEG	[M-H]-	Cer	5	5	0.821880467	0.000263873
Cer(d18:1/23:0)	NEG	[M-H]-	Cer	5	5	0.171075932	0.374929065
Cer(d18:1/24:0)	NEG	[M-H]-	Cer	5	5	0.319552933	0.095126024
Cer(d18:1/24:1)	NEG	[M-H]-	Cer	5	5	0.641236856	0.002761147
Cer(d18:1/25:0)	NEG	[M-H]-	Cer	5	5	0.14096784	0.552301808
Cer(d18:1/26:0)	NEG	[M-H]-	Cer	5	5	0.303763477	0.205122112
Cer(d18:1/26:1)	NEG	[M-H]-	Cer	5	5	0.863136843	0.000977374
Cer(d18:2/16:0)	NEG	[M-H]-	Cer	5	5	0.272193956	0.151451296
Cer(d18:2/22:0)	NEG	[M-H]-	Cer	5	5	0.504808467	0.012054777
CL(66:3)	NEG	[M-H]-	CL	5	5	-3.124013623	1.25E-06
CL(64:3)	NEG	[M-H]-	CL	5	5	-3.097629265	9.73E-07
CL(66:4)	NEG	[M-H]-	CL	5	5	-2.424458213	2.19E-06
CL(64:2)	NEG	[M-H]-	CL	5	5	-6.236792834	5.58E-09
CL(64:4)	NEG	[M-H]-	CL	5	5	-2.769920874	8.72E-07
CL(66:1)	NEG	[M-H]-	CL	1	5	NA	NA
CL(66:2)	NEG	[M-H]-	CL	5	5	-6.624189298	5.90E-09
CL(68:3)	NEG	[M-H]-	CL	5	5	-3.771421002	2.44E-07
CL(68:5)	NEG	[M-H]-	CL	5	5	-1.402803024	0.000994974
CL(67:2)	NEG	[M-H]-	CL	5	5	-5.450846847	1.58E-08
CL(70:2)	NEG	[M-H]-	CL	5	5	-5.082502447	8.71E-07
CL(68:2)	NEG	[M-H]-	CL	5	5	-6.67370503	4.06E-09
CL(70:3)	NEG	[M-H]-	CL	5	5	-3.735353604	9.72E-08
CL(70:4)	NEG	[M-H]-	CL	5	5	-1.324271839	0.000198573
CL(70:5)	NEG	[M-H]-	CL	5	5	-0.704037333	0.001669
CL(70:6)	NEG	[M-H]-	CL	5	5	-0.682230235	0.02503738
CL(68:4)	NEG	[M-H]-	CL	5	5	-1.489534938	0.000146611
CL(67:4)	NEG	[M-H]-	CL	5	5	-1.736872637	2.43E-05
CL(69:4)	NEG	[M-H]-	CL	5	5	-1.270571716	0.000102826
CL(74:6)	NEG	[M-H]-	CL	5	5	-0.491627371	0.089799019
CL(71:4)	NEG	[M-H]-	CL	5	5	-1.188057643	0.001205965
CL(72:4)	NEG	[M-H]-	CL	5	5	-1.17341521	0.00113736
CL(72:5)	NEG	[M-H]-	CL	5	5	-0.526834878	0.050270864
CL(74:7)	NEG	[M-H]-	CL	5	5	-0.024369426	0.913084967
CL(72:6)	NEG	[M-H]-	CL	5	5	-0.401882778	0.058762204
PE(14:0/16:0)	NEG	[M-H]-	PE	5	5	-0.889329952	0.002206739
PE(14:0/18:0);PE(16:0/16:0)	NEG	[M-H]-	PE	5	5	-0.726862691	0.000238424
PE(16:0/0:0)	NEG	[M-H]-	Lyso-PE	5	5	-3.66188564	5.63E-06
PE(16:0/16:1)_A	NEG	[M-H]-	PE	5	5	-1.843428232	4.52E-07
PE(16:0/16:1)_B	NEG	[M-H]-	PE	5	5	-1.760000732	4.49E-06
PE(16:0/17:0);PE(15:0/18:0)	NEG	[M-H]-	PE	5	5	-1.367580176	3.27E-06
PE(16:0/18:0)	NEG	[M-H]-	PE	5	5	0.01078132	0.946814832
PE(16:0/18:1)	NEG	[M-H]-	PE	5	5	-0.534201652	0.00379983
PE(16:0/20:4)	NEG	[M-H]-	PE	5	5	-0.350903495	0.07920342
PE(16:0/20:5)	NEG	[M-H]-	PE	5	5	-0.683661235	0.003315714
PE(16:0/22:6)	NEG	[M-H]-	PE	5	5	0.050689651	0.700986637
PE(16:1/16:1)	NEG	[M-H]-	PE	5	5	-2.052211186	9.10E-06
PE(16:1/17:1)	NEG	[M-H]-	PE	5	5	-1.962502574	1.29E-06
PE(16:1/18:1)_A	NEG	[M-H]-	PE	5	5	-1.368844091	5.60E-05
PE(16:1/18:1)_B;PE(16:0/18:2)	NEG	[M-H]-	PE	5	5	-0.816126476	0.00031022
PE(16:1/18:2)_A	NEG	[M-H]-	PE	5	5	-1.06800896	0.000146307
PE(16:1/20:4)	NEG	[M-H]-	PE	5	5	-0.847182538	0.008102168
PE(16:1/22:6)	NEG	[M-H]-	PE	5	5	-0.152000533	0.288109045
PE(16:2/18:1);PE(16:1/18:2)_B	NEG	[M-H]-	PE	5	5	-1.419796431	1.24E-05
PE(17:0/0:0)	NEG	[M-H]-	Lyso-PE	5	5	-2.942019118	8.81E-06
PE(17:0/18:0)	NEG	[M-H]-	PE	5	5	-0.657412853	0.000243412
PE(17:0/18:1)_A	NEG	[M-H]-	PE	5	5	-0.855155054	0.000403148
PE(17:0/18:1)_B;PE(17:1/18:0)	NEG	[M-H]-	PE	5	5	-1.142899573	4.26E-05
PE(17:0/20:4)	NEG	[M-H]-	PE	5	5	-0.394930049	0.001208394
PE(17:1/18:1);PE(16:1/19:1)	NEG	[M-H]-	PE	5	5	-0.983775906	0.000210285
PE(18:0/0:0)	NEG	[M-H]-	Lyso-PE	5	5	-2.809121831	2.60E-07
PE(18:0/18:1)	NEG	[M-H]-	PE	5	5	-0.592029922	0.001271184
PE(18:0/18:3);PE(16:0/20:3)	NEG	[M-H]-	PE	5	5	-0.852558615	0.000145497
PE(18:0/20:2)	NEG	[M-H]-	PE	5	5	-0.182042327	0.280326964
PE(18:0/20:3)_A	NEG	[M-H]-	PE	5	5	0.187768359	0.224136612
PE(18:0/20:3)_B	NEG	[M-H]-	PE	5	5	-0.321289014	0.130955155
PE(18:0/20:4)	NEG	[M-H]-	PE	5	5	-0.353517966	0.04033557
PE(18:0/20:5)	NEG	[M-H]-	PE	5	5	-0.710932727	0.003429845
PE(18:0/22:3)	NEG	[M-H]-	PE	5	5	-0.079865706	0.578336197
PE(18:0/22:4)	NEG	[M-H]-	PE	5	5	-0.157131835	0.478581056
PE(18:0/22:5);PE(20:1/20:4)	NEG	[M-H]-	PE	5	5	-0.331936975	0.023374272
PE(18:0/22:6)	NEG	[M-H]-	PE	5	5	-0.563770089	0.006105351
PE(18:1/0:0)_A	NEG	[M-H]-	Lyso-PE	5	5	-1.433744113	0.001355387
PE(18:1/0:0)_B	NEG	[M-H]-	Lyso-PE	5	5	-3.208424882	3.54E-07
PE(18:1/18:1)_A	NEG	[M-H]-	PE	5	5	-0.559422697	0.008100762
PE(18:1/18:1)_B;PE(18:0/18:2)	NEG	[M-H]-	PE	5	5	-0.341607315	0.063127118
PE(18:1/18:2)	NEG	[M-H]-	PE	5	5	-0.477746745	0.048628093
PE(18:1/18:2);PE(16:0/20:3)	NEG	[M-H]-	PE	5	5	-0.546553433	0.015273571
PE(18:1/19:1)	NEG	[M-H]-	PE	5	5	-0.433157392	0.050142566
PE(18:1/20:1)	NEG	[M-H]-	PE	5	5	-0.360958205	0.023421402
PE(18:1/20:3)_A	NEG	[M-H]-	PE	5	5	0.231652917	0.123723261
PE(18:1/20:3)_B	NEG	[M-H]-	PE	5	5	-0.622154463	0.000553838
PE(18:1/20:4)	NEG	[M-H]-	PE	5	5	-0.118267928	0.369363384
PE(18:1/20:5)	NEG	[M-H]-	PE	5	5	-0.607147722	0.006284191
PE(18:1/22:0);;PE(16:1/24:0)	NEG	[M-H]-	PE	5	5	-1.164173381	0.000128344
PE(18:1/22:1)	NEG	[M-H]-	PE	5	5	-0.898270937	0.003079541
PE(18:1/22:2)	NEG	[M-H]-	PE	5	5	-0.641139966	0.000423767
PE(18:1/22:6)	NEG	[M-H]-	PE	5	5	0.131036053	0.48538294
PE(18:1/26:0)	NEG	[M-H]-	PE	5	5	-2.174414467	1.71E-06
PE(18:1/26:1)	NEG	[M-H]-	PE	5	5	-1.471822036	1.59E-05
PE(18:2/24:0)	NEG	[M-H]-	PE	5	5	-1.700547934	0.000176936
PE(20:0/0:0)	NEG	[M-H]-	Lyso-PE	5	5	-2.892073327	1.45E-06
PE(20:0/20:4)	NEG	[M-H]-	PE	5	5	-0.545501204	0.001559278
PE(20:1/0:0)	NEG	[M-H]-	Lyso-PE	5	5	-3.290325881	2.52E-07
PE(20:4/0:0)	NEG	[M-H]-	Lyso-PE	5	5	0.45717187	0.067456554
PE(20:4/22:0)	NEG	[M-H]-	PE	5	5	-0.710897726	0.001075331
PE(20:4/22:1)	NEG	[M-H]-	PE	5	5	-0.283477038	0.032253165
PE(22:0/0:0)	NEG	[M-H]-	Lyso-PE	5	5	-3.220893171	1.50E-07
PE(22:1/0:0)	NEG	[M-H]-	Lyso-PE	5	5	-3.275626191	1.73E-07
PE(22:6/0:0)	NEG	[M-H]-	Lyso-PE	5	5	0.530141894	0.176131364
PE(24:0/18:1)	NEG	[M-H]-	PE	5	5	-1.745353408	4.50E-06
PE(O-16:0/20:0);PE(O-20:0/16:0)	NEG	[M-H]-	O-PE	5	5	0.553124398	0.01315407
PE(O-16:0/22:5)	NEG	[M-H]-	O-PE	5	5	0.407329263	0.008421108
PE(O-16:0/22:6)	NEG	[M-H]-	O-PE	5	5	0.080316605	0.688050049
PE(O-18:0/14:0)	NEG	[M-H]-	O-PE	5	5	-1.46510422	6.88E-05
PE(O-18:0/16:0)_A	NEG	[M-H]-	O-PE	5	5	-1.848452082	5.58E-07
PE(O-18:0/16:0)_B	NEG	[M-H]-	O-PE	5	5	0.536862972	0.007807135
PE(O-18:0/16:1)	NEG	[M-H]-	O-PE	5	5	-2.188228185	2.11E-06
PE(O-18:0/18:1)	NEG	[M-H]-	O-PE	5	5	-1.066982728	0.000249515
PE(O-20:0/16:0)	NEG	[M-H]-	O-PE	5	5	-0.991314195	7.16E-05
PE(P-16:0/0:0)	NEG	[M-H]-	P-PE	5	5	-2.607694424	3.34E-06
PE(P-16:0/16:0)	NEG	[M-H]-	P-PE	5	5	0.385026816	0.034227803
PE(P-16:0/16:1)_A	NEG	[M-H]-	P-PE	5	5	-0.935891328	0.000149098
PE(P-16:0/16:1)_B	NEG	[M-H]-	P-PE	5	5	-0.863603598	0.00037797
PE(P-16:0/17:0)	NEG	[M-H]-	P-PE	5	5	-0.628864553	0.000609773
PE(P-16:0/18:1)	NEG	[M-H]-	P-PE	5	5	-0.56098945	0.016560287
PE(P-16:0/18:2)_A	NEG	[M-H]-	P-PE	5	5	-0.848540387	0.000661273
PE(P-16:0/18:2)_B	NEG	[M-H]-	P-PE	5	5	-0.985374756	0.000340901
PE(P-16:0/20:1);PE(P-18:0/18:1)	NEG	[M-H]-	P-PE	5	5	-0.462397449	0.003427758
PE(P-16:0/20:3)_A	NEG	[M-H]-	P-PE	5	5	-0.351028714	0.135806267
PE(P-16:0/20:3)_B	NEG	[M-H]-	P-PE	5	5	-0.673330278	0.000544052
PE(P-16:0/20:3)_C	NEG	[M-H]-	P-PE	5	5	-0.873242777	0.000244236
PE(P-16:0/20:4)_A	NEG	[M-H]-	P-PE	5	5	-1.038905183	0.000403767
PE(P-16:0/20:4)_B	NEG	[M-H]-	P-PE	5	5	-0.226601796	0.188180875
PE(P-16:0/20:5)	NEG	[M-H]-	P-PE	5	5	-0.285661717	0.150829883
PE(P-16:0/22:4)	NEG	[M-H]-	P-PE	5	5	0.04992049	0.681107368
PE(P-16:0/22:5);PE(P-18:0/20:5)	NEG	[M-H]-	P-PE	5	5	-0.019102827	0.909551957
PE(P-16:0/22:5);PE(P-18:1/20:4)	NEG	[M-H]-	P-PE	5	5	-0.096298514	0.430087188
PE(P-16:0/22:6)	NEG	[M-H]-	P-PE	5	5	-0.132231039	0.358176254
PE(P-18:0/0:0)	NEG	[M-H]-	P-PE	5	5	-2.73611972	5.67E-07
PE(P-18:0/16:0)_A	NEG	[M-H]-	P-PE	5	5	-0.352454851	0.027503753
PE(P-18:0/16:0)_B	NEG	[M-H]-	P-PE	5	5	0.776325909	0.003854221
PE(P-18:0/17:0)	NEG	[M-H]-	P-PE	5	5	-0.324974703	0.072114708
PE(P-18:0/18:1)	NEG	[M-H]-	P-PE	5	5	-0.42662668	0.011702876
PE(P-18:0/20:2)	NEG	[M-H]-	P-PE	5	5	-0.520448431	0.011486121
PE(P-18:0/20:3)	NEG	[M-H]-	P-PE	5	5	-0.58646101	0.00167981
PE(P-18:0/20:4)	NEG	[M-H]-	P-PE	5	5	0.057563747	0.765842317
PE(P-18:0/22:1)	NEG	[M-H]-	P-PE	5	5	-0.456259623	0.025183836
PE(P-18:0/22:4)	NEG	[M-H]-	P-PE	5	5	0.434744411	0.0341873
PE(P-18:0/22:5)	NEG	[M-H]-	P-PE	5	5	0.238346392	0.117674262
PE(P-18:0/22:6)	NEG	[M-H]-	P-PE	5	5	0.230134438	0.097238656
PE(P-18:1/16:1)	NEG	[M-H]-	P-PE	5	5	-1.098412116	1.69E-05
PE(P-18:1/18:1)	NEG	[M-H]-	P-PE	5	5	-0.54864753	0.012102241
PE(P-18:1/20:1)	NEG	[M-H]-	P-PE	5	5	-0.243702208	0.120252031
PE(P-18:1/20:5)	NEG	[M-H]-	P-PE	5	5	-0.229322457	0.218869818
PE(P-18:1/22:2)	NEG	[M-H]-	P-PE	5	5	-0.296378238	0.176489396
PE(P-18:1/22:5)	NEG	[M-H]-	P-PE	5	5	0.014408238	0.925329609
PE(P-18:1/22:6)	NEG	[M-H]-	P-PE	5	5	0.119270365	0.395614591
PE(P-20:0/0:0)	NEG	[M-H]-	P-PE	5	5	-1.100233185	0.000101298
PE(P-20:0/20:3)	NEG	[M-H]-	P-PE	5	5	-0.649078709	0.004443489
PE(P-20:0/20:4)	NEG	[M-H]-	P-PE	5	5	0.223958851	0.345393177
PE(P-20:0/22:6)	NEG	[M-H]-	P-PE	5	5	0.785128019	0.000294195
PG(14:0/14:0)	NEG	[M-H]-	PG	5	5	-4.259577887	9.55E-09
PG(14:0/16:0)_A	NEG	[M-H]-	PG	5	5	-2.389660824	1.11E-06
PG(14:0/16:0)_B	NEG	[M-H]-	PG	5	5	-3.83683965	1.84E-08
PG(14:0/16:1)	NEG	[M-H]-	PG	5	5	-3.276005408	3.18E-08
PG(16:0/16:0)	NEG	[M-H]-	PG	5	5	-3.558320561	6.43E-08
PG(16:0/16:1);PG(14:0/18:1)	NEG	[M-H]-	PG	5	5	-2.063500874	3.02E-06
PG(16:0/16:1)_A	NEG	[M-H]-	PG	5	5	-2.122311824	2.01E-06
PG(16:0/16:1)_B	NEG	[M-H]-	PG	5	5	-3.50352469	3.97E-07
PG(16:0/18:1)_A	NEG	[M-H]-	PG	5	5	-1.193311589	0.000297711
PG(16:0/18:1)_B	NEG	[M-H]-	PG	5	5	-1.90257039	1.23E-06
PG(16:0/18:1)_C;PG(16:1/18:0)	NEG	[M-H]-	PG	5	5	-2.549702403	1.34E-07
PG(16:0/22:6)	NEG	[M-H]-	PG	5	5	0.028296219	0.895380198
PG(16:1/16:1)_A	NEG	[M-H]-	PG	5	5	-3.220754463	4.52E-07
PG(16:1/16:1)_B	NEG	[M-H]-	PG	5	5	-2.013872364	3.12E-06
PG(16:1/17:1)	NEG	[M-H]-	PG	5	5	-2.305099866	1.90E-07
PG(16:1/18:1)_A	NEG	[M-H]-	PG	5	5	-1.57411366	1.05E-06
PG(16:1/18:1)_B	NEG	[M-H]-	PG	5	5	-1.890296036	8.51E-07
PG(16:1/18:1)_B;PG(16:0/18:2)	NEG	[M-H]-	PG	5	5	-1.315725481	0.000160237
PG(16:1/18:2)	NEG	[M-H]-	PG	5	5	-1.45703974	1.25E-05
PG(16:1/22:6)	NEG	[M-H]-	PG	5	5	-0.427712557	0.06937158
PG(17:1/18:1)	NEG	[M-H]-	PG	5	5	-0.796951591	0.007127615
PG(17:1/22:6)	NEG	[M-H]-	PG	5	5	0.746116006	0.001104698
PG(18:0/18:1)_A	NEG	[M-H]-	PG	5	5	-1.958020911	6.07E-06
PG(18:0/18:1)_B	NEG	[M-H]-	PG	5	5	-0.634236148	0.043835878
PG(18:0/22:6)	NEG	[M-H]-	PG	5	5	1.164819254	0.000392266
PG(18:1/18:1)	NEG	[M-H]-	PG	5	5	-0.668287328	0.008838522
PG(18:1/18:2)_A	NEG	[M-H]-	PG	5	5	-0.135246983	0.490463711
PG(18:1/18:2)_B	NEG	[M-H]-	PG	5	5	-0.61387433	0.005899671
PG(18:1/20:2)	NEG	[M-H]-	PG	5	5	-0.412397406	0.070482528
PG(18:1/20:3)	NEG	[M-H]-	PG	5	5	-0.702926585	0.004255036
PG(18:1/20:4)	NEG	[M-H]-	PG	5	5	0.628986027	0.012531959
PG(18:1/22:6)	NEG	[M-H]-	PG	5	5	0.781610725	0.001099713
PG(18:2/22:6)	NEG	[M-H]-	PG	5	5	1.769806581	8.17E-05
PG(20:2/22:6)	NEG	[M-H]-	PG	5	5	1.182261584	0.00042931
PG(20:3/22:6)_A	NEG	[M-H]-	PG	5	5	0.891633658	0.005733313
PG(20:3/22:6)_B	NEG	[M-H]-	PG	5	5	2.096432445	2.46E-06
PG(22:6/22:6)	NEG	[M-H]-	PG	5	5	2.60014775	2.62E-07
PI(14:0/16:0)	NEG	[M-H]-	PI	5	5	-2.704243314	2.40E-05
PI(14:0/20:4)	NEG	[M-H]-	PI	5	5	-0.198604817	0.35198775
PI(14:1/16:0)	NEG	[M-H]-	PI	5	5	-2.895866866	9.01E-07
PI(15:0/16:0);PI(13:0/18:0)	NEG	[M-H]-	PI	5	5	-2.119780793	1.60E-05
PI(15:0/18:1);PI(16:0/17:1)	NEG	[M-H]-	PI	5	5	-1.588361701	0.000328958
PI(16:0/16:0)	NEG	[M-H]-	PI	5	5	-1.913903795	0.000206069
PI(16:0/16:1)_A	NEG	[M-H]-	PI	5	5	-1.887885016	1.12E-05
PI(16:0/16:1)_B	NEG	[M-H]-	PI	5	5	-2.042381887	8.35E-06
PI(16:0/17:0);PI(15:0/18:0)	NEG	[M-H]-	PI	5	5	-1.748502937	0.000230359
PI(16:0/18:0)	NEG	[M-H]-	PI	5	5	-1.858891806	0.000659372
PI(16:0/18:1)	NEG	[M-H]-	PI	5	5	-1.08672949	0.000792568
PI(16:0/18:2)	NEG	[M-H]-	PI	5	5	-1.739870995	3.64E-05
PI(16:0/18:2);PI(16:1/18:1)_B	NEG	[M-H]-	PI	5	5	-1.240994685	0.001066668
PI(16:0/18:3);PI(14:0/20:3)	NEG	[M-H]-	PI	5	5	-2.132581674	4.05E-05
PI(16:0/20:3)_A	NEG	[M-H]-	PI	5	5	-0.302523766	0.148674614
PI(16:0/20:3)_B;PI(18:0/18:3)	NEG	[M-H]-	PI	5	5	-1.1087679	0.001884122
PI(16:0/20:4)	NEG	[M-H]-	PI	5	5	-0.250315177	0.218147265
PI(16:0/20:5)	NEG	[M-H]-	PI	5	5	0.130747714	0.579336427
PI(16:0/22:6)	NEG	[M-H]-	PI	5	5	0.412919143	0.101344354
PI(16:1/16:1);PI(14:1/18:1)	NEG	[M-H]-	PI	5	5	-3.077903291	5.55E-08
PI(16:1/18:1)_A	NEG	[M-H]-	PI	5	5	-2.22122293	4.48E-06
PI(16:1/18:2)_A	NEG	[M-H]-	PI	5	5	-2.017470054	0.000197331
PI(16:1/18:2)_B;PI(16:2/18:1)	NEG	[M-H]-	PI	5	5	-1.70134974	3.67E-05
PI(16:1/20:3);PI(18:1/18:3)	NEG	[M-H]-	PI	5	5	-1.80863205	0.000259857
PI(16:1/20:4)_A	NEG	[M-H]-	PI	5	5	-0.8524558	0.001098615
PI(16:1/20:4)_B	NEG	[M-H]-	PI	5	5	0.213738255	0.495849223
PI(17:0/18:0)	NEG	[M-H]-	PI	5	5	-1.811638817	0.001782388
PI(17:0/18:1)_A	NEG	[M-H]-	PI	5	5	-1.583690223	0.000101044
PI(17:0/18:1)_B;PI(17:1/18:0)	NEG	[M-H]-	PI	5	5	-1.437564432	8.99E-05
PI(17:0/18:2);PI(17:1/18:1)	NEG	[M-H]-	PI	5	5	-1.724158402	0.000177683
PI(17:0/20:3)	NEG	[M-H]-	PI	5	5	-0.281662409	0.237190688
PI(17:0/20:4)	NEG	[M-H]-	PI	5	5	-0.070343629	0.727616771
PI(17:0/20:5)	NEG	[M-H]-	PI	5	5	0.465522856	0.028657722
PI(17:0/22:6)	NEG	[M-H]-	PI	5	5	0.379650121	0.148133637
PI(17:1/18:1)	NEG	[M-H]-	PI	5	5	-1.693917262	3.48E-05
PI(17:1/20:4)	NEG	[M-H]-	PI	5	5	-0.405903703	0.215653146
PI(18:0/0:0)	NEG	[M-H]-	PI	5	5	-0.891454515	0.008301579
PI(18:0/18:1)_A	NEG	[M-H]-	PI	5	5	-1.080806982	0.000409853
PI(18:0/18:1)_B	NEG	[M-H]-	PI	5	5	-1.16965997	0.001222648
PI(18:0/18:2)_A	NEG	[M-H]-	PI	5	5	-1.144149273	0.000246481
PI(18:0/18:2)_B	NEG	[M-H]-	PI	5	5	-1.234323802	0.001892709
PI(18:0/20:1)	NEG	[M-H]-	PI	5	5	-1.950866113	0.000382462
PI(18:0/20:2)_A	NEG	[M-H]-	PI	5	5	-1.716084974	0.003647615
PI(18:0/20:2)_B	NEG	[M-H]-	PI	5	5	-1.62984718	2.31E-05
PI(18:0/20:2)_C	NEG	[M-H]-	PI	5	5	-0.919288465	0.001084566
PI(18:0/20:3)_A	NEG	[M-H]-	PI	5	5	-0.279422847	0.110904436
PI(18:0/20:3)_B	NEG	[M-H]-	PI	5	5	-0.508854007	0.073366125
PI(18:0/20:4)	NEG	[M-H]-	PI	5	5	0.178914336	0.362273851
PI(18:0/20:5)	NEG	[M-H]-	PI	5	5	0.633016359	0.018087621
PI(18:0/22:2)	NEG	[M-H]-	PI	5	5	-1.384494678	0.00014403
PI(18:0/22:3)	NEG	[M-H]-	PI	5	5	-0.682281589	0.015687192
PI(18:0/22:4)	NEG	[M-H]-	PI	5	5	0.418525819	0.098700972
PI(18:0/22:5)_A	NEG	[M-H]-	PI	5	5	0.317074901	0.144021465
PI(18:0/22:5)_B	NEG	[M-H]-	PI	5	5	0.059600185	0.802013641
PI(18:0/22:6)	NEG	[M-H]-	PI	5	5	0.251182303	0.151154054
PI(18:1/18:1)	NEG	[M-H]-	PI	5	5	-1.108180236	0.00039588
PI(18:1/18:2)	NEG	[M-H]-	PI	5	5	-1.148133184	0.00160921
PI(18:1/19:1)	NEG	[M-H]-	PI	5	5	-1.803819265	7.57E-05
PI(18:1/20:1)	NEG	[M-H]-	PI	5	5	-1.451785572	2.94E-06
PI(18:1/20:3)_A	NEG	[M-H]-	PI	5	5	-0.381446034	0.079263678
PI(18:1/20:3)_B	NEG	[M-H]-	PI	5	5	-1.370305684	4.88E-05
PI(18:1/20:4)_A	NEG	[M-H]-	PI	5	5	-0.360309127	0.036604446
PI(18:1/20:4)_B	NEG	[M-H]-	PI	5	5	-0.062944053	0.825906093
PI(18:1/20:5)	NEG	[M-H]-	PI	5	5	-0.19509002	0.441350936
PI(18:1/22:2);PI(20:1/20:2)	NEG	[M-H]-	PI	5	5	-2.14670957	0.000437471
PI(18:1/22:5)	NEG	[M-H]-	PI	5	5	0.226831979	0.369751286
PI(18:1/22:6)	NEG	[M-H]-	PI	5	5	0.165474852	0.251193648
PI(19:0/20:4)_A	NEG	[M-H]-	PI	5	5	-0.925034368	0.003736761
PI(19:0/20:4)_B	NEG	[M-H]-	PI	5	5	-0.580523007	0.163292861
PI(36:2)	NEG	[M-H]-	PI	5	5	-0.799486936	0.000433007
PS(16:0/16:1)	NEG	[M-H]-	PS	5	5	-6.935940946	1.31E-06
PS(16:0/18:1)	NEG	[M-H]-	PS	5	5	-4.667162967	6.12E-05
PS(16:0/22:6)	NEG	[M-H]-	PS	5	5	-3.750304913	3.07E-05
PS(16:1/18:1)	NEG	[M-H]-	PS	5	5	-3.929180421	2.20E-05
PS(18:0/18:1)	NEG	[M-H]-	PS	5	5	-3.74039025	0.003258345
PS(18:0/18:2)	NEG	[M-H]-	PS	5	5	-2.7073118	0.002184419
PS(18:0/20:3)	NEG	[M-H]-	PS	5	5	-2.548660532	0.008458045
PS(18:0/20:4)	NEG	[M-H]-	PS	5	5	-0.06974591	0.91720811
PS(18:0/22:6)	NEG	[M-H]-	PS	5	5	-1.344865197	0.048927467
PS(18:1/18:1)	NEG	[M-H]-	PS	5	5	-3.101871755	0.000628977
PS(18:1/20:1)	NEG	[M-H]-	PS	5	5	-3.016937454	0.003890364
carnitine(16:0)	POS	[M+H]+	Carn	5	5	1.337888702	0.000326345
CE(22:6)	POS	[M+H]+	CE	5	5	0.348520514	0.075109678
DG(14:0/16:0/0:0)	POS	[M+NH4]+	DAG	5	5	-2.782326671	4.70E-09
DG(14:0/18:1/0:0);DG(16:0/16:1/0:0)	POS	[M+NH4]+	DAG	5	5	-2.446420783	1.54E-07
DG(16:0/0:0/16:0)	POS	[M+NH4]+	DAG	5	5	-2.634095208	8.39E-09
DG(16:0/17:0/0:0)	POS	[M+NH4]+	DAG	5	5	-2.542835142	4.50E-08
DG(16:0/18:1/0:0)	POS	[M+NH4]+	DAG	5	5	-1.311965551	1.73E-05
DG(16:0/20:1/0:0);DG(18:0/18:1/0:0)	POS	[M+NH4]+	DAG	5	5	-0.96486178	0.000132551
DG(16:0/24:0)	POS	[M+NH4]+	DAG	5	5	-3.632370552	6.56E-08
DG(18:0/20:4/0:0)	POS	[M+NH4]+	DAG	5	5	0.556629973	0.039096641
DG(18:1/0:0/18:1)	POS	[M+NH4]+	DAG	5	5	-1.322054521	1.18E-05
HexCer(d18:1/16:0)	POS	[M+H]+	HexCer	5	5	-0.933115997	6.28E-05
HexCer(d18:1/16:1)	POS	[M+H]+	HexCer	5	5	-0.898226842	0.003515975
HexCer(d18:1/24:0)	POS	[M+H]+	HexCer	5	5	-0.571184578	0.009285845
HexCer(d18:1/24:1)	POS	[M+H]+	HexCer	5	5	-1.00447889	5.50E-05
Hex2Cer(d18:1/24:1)	POS	[M+H]+	HexCer	5	5	-1.411719489	7.66E-06
PC(0:0/14:0)	POS	[M+H]+	Lyso-PC	5	5	-3.112234345	2.87E-07
PC(0:0/16:0)_A	POS	[M+H]+	Lyso-PC	5	5	-1.048987131	0.000287007
PC(0:0/16:0)_B	POS	[M+H]+	Lyso-PC	5	5	-2.112481256	1.07E-06
PC(0:0/18:0)_A	POS	[M+H]+	Lyso-PC	5	5	-3.94126807	2.71E-07
PC(0:0/18:0)_B	POS	[M+H]+	Lyso-PC	5	5	1.615139403	2.01E-05
PC(0:0/18:0)_C	POS	[M+H]+	Lyso-PC	5	5	-0.598636514	0.002789613
PC(0:0/18:1)	POS	[M+H]+	Lyso-PC	5	5	-2.037068646	1.97E-07
PC(0:0/18:1)_B	POS	[M+H]+	Lyso-PC	5	5	-2.419634431	4.69E-05
PC(12:0/14:0)	POS	[M+H]+	PC	5	5	-2.04834374	3.05E-07
PC(12:0/16:1)	POS	[M+H]+	PC	5	5	-3.177369339	3.02E-08
PC(14:0/14:0)	POS	[M+H]+	PC	5	5	-1.586182886	1.20E-07
PC(14:0/14:1)	POS	[M+H]+	PC	5	5	-3.272702415	6.14E-08
PC(14:0/15:0)_A	POS	[M+H]+	PC	5	5	-1.556584087	3.32E-05
PC(14:0/15:0)_B	POS	[M+H]+	PC	5	5	-1.117933101	1.40E-05
PC(14:0/16:0)	POS	[M+H]+	PC	5	5	-0.316904801	0.064198327
PC(14:0/16:1)_A	POS	[M+H]+	PC	5	5	-1.777270197	9.59E-07
PC(14:0/16:1)_B	POS	[M+H]+	PC	5	5	-1.154430985	0.000161801
PC(14:0/16:1)_C;PC(14:1/16:0)	POS	[M+H]+	PC	5	5	-1.167191187	3.79E-05
PC(14:0/20:4)	POS	[M+H]+	PC	5	5	0.75126538	0.001367229
PC(14:0/20:5)	POS	[M+H]+	PC	5	5	0.215396278	0.127483389
PC(14:0/22:6)	POS	[M+H]+	PC	5	5	0.853574741	0.000370828
PC(15:0/16:0)_A	POS	[M+H]+	PC	5	5	-0.954134999	2.58E-05
PC(15:0/16:0)_B	POS	[M+H]+	PC	5	5	-0.14677133	0.264778059
PC(15:0/16:1)_A	POS	[M+H]+	PC	5	5	-2.240271028	3.30E-07
PC(15:0/16:1)_B	POS	[M+H]+	PC	5	5	-1.728615009	4.57E-07
PC(15:0/16:1)_C	POS	[M+H]+	PC	5	5	-1.759351656	2.06E-06
PC(15:0/18:1)_A;PC(16:1/17:0)	POS	[M+H]+	PC	5	5	-1.443506007	8.63E-07
PC(15:0/18:1)_B;PC(16:0/17:1)_A	POS	[M+H]+	PC	5	5	-0.801897116	0.000137522
PC(15:0/20:4)	POS	[M+H]+	PC	5	5	0.903913838	0.000240459
PC(15:0/22:6)	POS	[M+H]+	PC	5	5	1.150118156	3.35E-05
PC(16:0/16:0)_A	POS	[M+H]+	PC	5	5	-0.652351525	0.000288958
PC(16:0/16:0)_B	POS	[M+H]+	PC	5	5	-0.049586504	0.744070817
PC(16:0/16:1)_A;PC(14:0/18:1)	POS	[M+H]+	PC	5	5	-1.080651348	8.65E-05
PC(16:0/16:1)_B	POS	[M+H]+	PC	5	5	-0.941250512	3.72E-05
PC(16:0/16:1)_C	POS	[M+H]+	PC	5	5	-0.366091748	0.027213063
PC(16:0/17:0)_A	POS	[M+H]+	PC	5	5	-0.550877436	0.007963702
PC(16:0/17:0)_B	POS	[M+H]+	PC	5	5	-0.697055634	0.001863322
PC(16:0/17:1)_B	POS	[M+H]+	PC	5	5	-0.872366149	8.35E-05
PC(16:0/18:0)	POS	[M+H]+	PC	5	5	0.197628551	0.244877322
PC(16:0/18:1)	POS	[M+H]+	PC	5	5	-0.180646199	0.240675654
PC(16:0/18:2);PC(16:1/18:1)_B	POS	[M+H]+	PC	5	5	-0.757919823	0.000114179
PC(16:0/18:3)	POS	[M+H]+	PC	5	5	-1.200391783	2.14E-05
PC(16:0/20:0)	POS	[M+H]+	PC	5	5	-0.298738939	0.057957546
PC(16:0/20:3)_B	POS	[M+H]+	PC	5	5	0.018132364	0.904397754
PC(16:0/20:4)	POS	[M+H]+	PC	5	5	1.248096546	2.71E-05
PC(16:0/20:5)	POS	[M+H]+	PC	5	5	0.342937296	0.037433166
PC(16:0/22:0)	POS	[M+H]+	PC	5	5	-0.706044109	0.000639906
PC(16:0/22:4)	POS	[M+H]+	PC	5	5	0.420118051	0.014632319
PC(16:0/22:5);PC(18:1/20:4)	POS	[M+H]+	PC	5	5	1.301531701	2.41E-06
PC(16:0/22:6)	POS	[M+H]+	PC	5	5	1.050092395	6.34E-05
PC(16:0/24:0)	POS	[M+H]+	PC	5	5	-1.455693077	1.48E-05
PC(16:0/24:1)	POS	[M+H]+	PC	5	5	-0.809991002	0.003054918
PC(16:0/26:0)	POS	[M+H]+	PC	5	5	-1.607993499	1.38E-05
PC(16:0/26:1)	POS	[M+H]+	PC	5	5	-1.222284567	2.26E-05
PC(16:0/O-16:0)	POS	[M+H]+	O-PC	5	5	-1.720951336	1.43E-06
PC(16:1/0:0)_A	POS	[M+H]+	Lyso-PC	5	5	-2.383255581	1.39E-06
PC(16:1/0:0)_B	POS	[M+H]+	Lyso-PC	5	5	-3.328454982	1.38E-06
PC(16:1/16:1)_A	POS	[M+H]+	PC	5	5	-2.127953695	4.72E-06
PC(16:1/16:1)_B	POS	[M+H]+	PC	5	5	-2.025459653	1.74E-07
PC(16:1/17:1)_A	POS	[M+H]+	PC	5	5	-2.19443115	3.46E-07
PC(16:1/17:1)_B	POS	[M+H]+	PC	5	5	-1.454111503	5.54E-06
PC(16:1/18:1)_A	POS	[M+H]+	PC	5	5	-1.284061578	4.69E-05
PC(16:1/18:2)_A	POS	[M+H]+	PC	5	5	-1.235008142	2.19E-05
PC(16:1/18:2)_B;PC(16:2/18:1)	POS	[M+H]+	PC	5	5	-1.381462034	8.95E-06
PC(16:1/20:4)	POS	[M+H]+	PC	5	5	-0.321944522	0.067162283
PC(16:1/20:5)	POS	[M+H]+	PC	5	5	-0.975331347	0.000164169
PC(16:1/22:5)	POS	[M+H]+	PC	5	5	-0.430794864	0.029322108
PC(16:1/22:6)	POS	[M+H]+	PC	5	5	-0.144531003	0.347880398
PC(16:2/16:0)	POS	[M+H]+	PC	5	5	-0.53162554	0.00128373
PC(16:2/16:1)	POS	[M+H]+	PC	5	5	-1.265525451	1.16E-06
PC(16:3/16:0)	POS	[M+H]+	PC	5	5	-0.927733791	0.000142518
PC(17:0/0:0)	POS	[M+H]+	Lyso-PC	5	5	-1.586931733	1.62E-06
PC(17:0/18:1)_A	POS	[M+H]+	PC	5	5	-0.897444012	3.00E-05
PC(17:0/18:1)_B	POS	[M+H]+	PC	5	5	-1.019498754	6.42E-05
PC(17:0/18:1)_C	POS	[M+H]+	PC	5	5	-0.394226419	0.002371819
PC(17:0/22:6)	POS	[M+H]+	PC	5	5	1.697467888	5.73E-06
PC(17:1/18:1)	POS	[M+H]+	PC	5	5	-1.278356945	6.81E-07
PC(17:1/22:6)	POS	[M+H]+	PC	5	5	0.505671542	0.007556429
PC(18:0/18:1)	POS	[M+H]+	PC	5	5	0.018548687	0.881170997
PC(18:0/20:3)_A	POS	[M+H]+	PC	5	5	1.26076918	3.91E-06
PC(18:0/20:3)_B	POS	[M+H]+	PC	5	5	1.624842046	5.79E-06
PC(18:0/20:4)	POS	[M+H]+	PC	5	5	2.316594856	4.99E-07
PC(18:0/20:5)	POS	[M+H]+	PC	5	5	1.77237121	7.85E-08
PC(18:0/22:3)	POS	[M+H]+	PC	5	5	1.166147963	1.48E-05
PC(18:0/22:4)	POS	[M+H]+	PC	5	5	1.249685357	7.07E-06
PC(18:0/22:5);PC(20:1/20:4)	POS	[M+H]+	PC	5	5	1.555268254	3.74E-06
PC(18:0/22:6)	POS	[M+H]+	PC	5	5	2.028166052	1.44E-07
PC(18:1/18:1)_A	POS	[M+H]+	PC	5	5	-0.720924952	0.001126651
PC(18:1/18:1)_B;PC(18:0/18:2)	POS	[M+H]+	PC	5	5	0.179094556	0.197202389
PC(18:1/18:2)_A	POS	[M+H]+	PC	5	5	-0.728116993	0.000422746
PC(18:1/18:2)_B;PC(16:0/20:3)_A	POS	[M+H]+	PC	5	5	0.02016953	0.868804666
PC(18:1/19:0)	POS	[M+H]+	PC	5	5	-0.934521869	0.000248975
PC(18:1/19:1)	POS	[M+H]+	PC	5	5	-0.857126341	1.01E-05
PC(18:1/2:0)	POS	[M+H]+	PC	5	5	-3.999968393	2.59E-06
PC(18:1/20:0)	POS	[M+H]+	PC	5	5	-0.591004064	0.00168548
PC(18:1/20:1)	POS	[M+H]+	PC	5	5	-0.859421615	8.28E-05
PC(18:1/20:2);PC(18:2/20:1)	POS	[M+H]+	PC	5	5	-0.392624951	0.017067651
PC(18:1/20:3)	POS	[M+H]+	PC	5	5	0.265668909	0.030397307
PC(18:1/20:5)	POS	[M+H]+	PC	5	5	0.22901415	0.223008175
PC(18:1/22:1)	POS	[M+H]+	PC	5	5	-0.976594111	4.19E-05
PC(18:1/22:2)	POS	[M+H]+	PC	5	5	-0.626348968	0.001996755
PC(18:1/22:5)	POS	[M+H]+	PC	5	5	0.497058345	0.000369956
PC(18:1/22:6)	POS	[M+H]+	PC	5	5	1.099651305	9.17E-06
PC(18:1/24:0)	POS	[M+H]+	PC	5	5	-1.357564731	1.37E-05
PC(18:1/24:1)	POS	[M+H]+	PC	5	5	-1.237239833	4.22E-05
PC(18:1/26:0)	POS	[M+H]+	PC	5	5	-1.719321139	5.94E-06
PC(18:1/26:1)	POS	[M+H]+	PC	5	5	-1.396679616	0.000134697
PC(19:1/0:0)	POS	[M+H]+	Lyso-PC	5	5	-2.653037157	8.00E-09
PC(20:0/0:0)	POS	[M+H]+	Lyso-PC	5	5	-1.563257611	7.92E-06
PC(20:1/0:0)	POS	[M+H]+	Lyso-PC	5	5	-2.725730983	7.04E-07
PC(20:4/22:6)	POS	[M+H]+	PC	5	5	2.65784209	3.34E-07
PC(22:0/0:0)	POS	[M+H]+	Lyso-PC	5	5	-2.142033518	3.77E-07
PC(22:6/22:6)	POS	[M+H]+	PC	5	5	2.3635392	3.69E-07
PC(24:0/0:0)	POS	[M+H]+	Lyso-PC	5	5	-2.684721658	1.36E-07
PC(26:0/0:0)	POS	[M+H]+	Lyso-PC	5	5	5.14102143	1.15E-09
PC(O-16:0/14:0)	POS	[M+H]+	O-PC	5	5	-1.29989602	6.26E-06
PC(O-16:0/15:0)	POS	[M+H]+	O-PC	5	5	-1.226557769	1.91E-05
PC(O-16:0/16:1)_A	POS	[M+H]+	O-PC	5	5	-1.976066979	1.28E-07
PC(O-16:0/16:1)_B	POS	[M+H]+	O-PC	5	5	-1.365694347	3.33E-05
PC(O-16:0/18:1)	POS	[M+H]+	O-PC	5	5	-1.060684807	3.10E-05
PC(O-18:0/16:0)	POS	[M+H]+	O-PC	5	5	-1.379452165	1.79E-06
PC(O-18:0/18:1);PC(O-16:0/20:1)	POS	[M+H]+	O-PC	5	5	-1.164062355	2.84E-05
PC(O-18:0/20:3)	POS	[M+H]+	O-PC	5	5	-0.43002561	0.015160501
PC(O-18:0/22:5)	POS	[M+H]+	O-PC	5	5	0.398467817	0.01215477
PC(O-18:1/18:1)	POS	[M+H]+	O-PC	5	5	-1.055965677	3.42E-05
PC(P-16:0/14:0)	POS	[M+H]+	P-PC	5	5	-0.76418938	0.000481791
PC(P-16:0/16:0)	POS	[M+H]+	P-PC	5	5	-0.396454942	0.023877455
PC(P-16:0/16:1)_A	POS	[M+H]+	P-PC	5	5	-1.032528717	3.83E-05
PC(P-16:0/16:1)_B	POS	[M+H]+	P-PC	5	5	-0.598785451	0.000871646
PC(P-16:0/18:1)	POS	[M+H]+	P-PC	5	5	-0.64592143	0.000669961
PC(P-16:0/20:4)	POS	[M+H]+	P-PC	5	5	1.696656581	3.26E-07
PC(P-16:0/20:5)	POS	[M+H]+	P-PC	5	5	1.733128957	1.86E-06
PC(P-16:0/22:6)	POS	[M+H]+	P-PC	5	5	1.339286948	1.66E-05
PC(P-18:0/20:4)	POS	[M+H]+	P-PC	5	5	1.938276913	5.82E-07
PC(P-18:0/22:6)_A	POS	[M+H]+	P-PC	5	5	0.819591773	0.000122134
PC(P-18:0/22:6)_B	POS	[M+H]+	P-PC	5	5	1.131512336	3.96E-05
PC(P-18:1/18:1)	POS	[M+H]+	P-PC	5	5	-0.423851566	0.025618434
SM(d17:1/16:0)	POS	[M+H]+	SM	5	5	-1.085347084	7.21E-05
SM(d18:0/16:0)	POS	[M+H]+	SM	5	5	-0.02010254	0.884010097
SM(d18:0/18:1);SM(d18:1/18:0)	POS	[M+H]+	SM	5	5	-0.629173698	0.000606391
SM(d18:1/14:0);SM(d16:1/16:0)	POS	[M+H]+	SM	5	5	-0.691369982	0.001640917
SM(d18:1/16:0)_A	POS	[M+H]+	SM	5	5	-1.193195949	4.50E-05
SM(d18:1/16:0)_B	POS	[M+H]+	SM	5	5	-0.456468548	0.004901553
SM(d18:1/20:0)	POS	[M+H]+	SM	5	5	-0.174059121	0.271500017
SM(d18:1/22:0)	POS	[M+H]+	SM	5	5	-0.329444682	0.049415274
SM(d18:1/22:1)	POS	[M+H]+	SM	5	5	-0.500043446	0.017445101
SM(d18:1/23:0)	POS	[M+H]+	SM	5	5	-0.549620821	0.012724351
SM(d18:1/24:0)	POS	[M+H]+	SM	5	5	-0.543345103	0.008034878
SM(d18:1/24:1)	POS	[M+H]+	SM	5	5	-0.449434942	0.008492608
SM(d18:1/25:1)	POS	[M+H]+	SM	5	5	-0.485738622	0.013227619
SM(d18:1/26:0)	POS	[M+H]+	SM	5	5	-0.519593552	0.018596996
SM(d18:1/26:1)	POS	[M+H]+	SM	5	5	-0.284152342	0.126780465
SM(d18:2/14:0)	POS	[M+H]+	SM	5	5	-1.29887855	1.57E-05
SM(d18:2/16:0)_A	POS	[M+H]+	SM	5	5	-1.244552384	6.71E-06
SM(d18:2/16:0)_B	POS	[M+H]+	SM	5	5	-0.903841388	0.000263352
SM(d18:2/16:0)_C	POS	[M+H]+	SM	5	5	-1.626524017	1.04E-05
SM(d18:2/18:0)	POS	[M+H]+	SM	5	5	-1.080994739	0.000256377
SM(d18:2/22:0)	POS	[M+H]+	SM	5	5	-0.734163014	0.000519306
SM(d18:2/24:0)	POS	[M+H]+	SM	5	5	-0.664296878	0.001624299
SM(d18:2/24:1)	POS	[M+H]+	SM	5	5	-0.747804816	0.000210038
SM(d30:1)	POS	[M+H]+	SM	5	5	-1.159483393	2.87E-05
SM(d40:0)	POS	[M+H]+	SM	5	5	0.298904071	0.16369973
SM(d42:0)	POS	[M+H]+	SM	5	5	0.250943501	0.299277866
TG(12:0/16:0/16:0);TG(14:0/14:0/16:0)	POS	[M+NH4]+	TAG	5	5	0.474595216	0.044649674
TG(12:0/16:0/22:6)	POS	[M+NH4]+	TAG	5	1	NA	NA
TG(14:0/14:0/14:0);TG(12:0/14:0/16:0)	POS	[M+NH4]+	TAG	5	5	0.57348301	0.00898282
TG(14:0/16:0/16:0)	POS	[M+NH4]+	TAG	5	5	0.019876716	0.935231756
TG(14:0/16:0/18:1);TG(16:0/16:0/16:1)	POS	[M+NH4]+	TAG	5	5	0.881937475	0.000753777
TG(14:0/16:0/20:4)	POS	[M+NH4]+	TAG	5	5	3.350084909	4.10E-08
TG(14:0/16:0/20:5)	POS	[M+NH4]+	TAG	5	5	3.271032446	1.15E-07
TG(14:0/16:0/22:6)	POS	[M+NH4]+	TAG	5	5	4.213571317	8.41E-08
TG(14:0/16:1/22:6)	POS	[M+NH4]+	TAG	5	3	3.795697414	5.28E-07
TG(14:0/18:1/18:1);TG(16:0/16:1/18:1)	POS	[M+NH4]+	TAG	5	5	1.347021268	2.67E-05
TG(14:0/18:1/22:6);TG(16:0/16:1/22:6)	POS	[M+NH4]+	TAG	5	5	4.512120645	7.64E-09
TG(16:0/16:0/16:0)	POS	[M+NH4]+	TAG	5	5	-0.66263949	0.056812693
TG(16:0/16:0/18:0)	POS	[M+NH4]+	TAG	5	5	-0.654569472	0.10772932
TG(16:0/16:0/22:6)	POS	[M+NH4]+	TAG	5	5	4.067930096	7.42E-09
TG(16:0/16:1/18:0);TG(16:0/16:0/18:1)	POS	[M+NH4]+	TAG	5	5	0.731272234	0.006425955
TG(16:0/17:0/18:0)	POS	[M+NH4]+	TAG	5	5	0.207357028	0.284991551
TG(16:0/17:1/18:1)	POS	[M+NH4]+	TAG	5	5	1.730303632	1.60E-05
TG(16:0/17:1/22:6);TG(15:0/18:1/22:6)	POS	[M+NH4]+	TAG	5	5	4.602714683	2.72E-08
TG(16:0/18:0/18:0)	POS	[M+NH4]+	TAG	5	5	-1.048336695	0.051337512
TG(16:0/18:0/18:1)	POS	[M+NH4]+	TAG	5	5	1.451747253	4.08E-06
TG(16:0/18:0/20:3)	POS	[M+NH4]+	TAG	5	5	3.16124066	2.98E-07
TG(16:0/18:0/22:6)	POS	[M+NH4]+	TAG	5	5	4.453253042	2.58E-09
TG(16:0/18:1/18:1)	POS	[M+NH4]+	TAG	5	5	1.30478387	0.00023721
TG(16:0/18:1/20:3)	POS	[M+NH4]+	TAG	5	5	2.992828332	1.60E-07
TG(16:0/18:1/20:4)	POS	[M+NH4]+	TAG	5	5	4.329318073	1.59E-08
TG(16:0/18:1/22:6)	POS	[M+NH4]+	TAG	5	5	4.726534166	2.09E-09
TG(16:0/18:1/24:0)	POS	[M+NH4]+	TAG	5	5	0.601649587	0.009513236
TG(16:0/18:1/24:1)	POS	[M+NH4]+	TAG	5	5	1.241500581	0.000204098
TG(16:0/18:2/22:6);TG(16:1/18:1/22:6)	POS	[M+NH4]+	TAG	5	5	4.833996039	5.30E-08
TG(16:0/20:4/22:6)	POS	[M+NH4]+	TAG	5	0	NA	NA
TG(16:0/22:5/22:6);TG(18:1/20:4/22:6)	POS	[M+NH4]+	TAG	5	3	5.242376959	7.76E-07
TG(16:0/22:6/22:6)	POS	[M+NH4]+	TAG	5	1	NA	NA
TG(16:1/17:1/18:1)	POS	[M+NH4]+	TAG	5	5	2.051554117	1.20E-06
TG(16:1/18:1/18:1);TG(16:0/18:1/18:2)	POS	[M+NH4]+	TAG	5	5	2.211840709	3.60E-07
TG(17:1/18:1/18:1)	POS	[M+NH4]+	TAG	5	5	2.216915575	2.65E-06
TG(18:0/18:0/22:6)	POS	[M+NH4]+	TAG	5	5	4.553050828	3.61E-09
TG(18:0/18:1/18:1);TG(16:0/18:1/20:1)	POS	[M+NH4]+	TAG	5	5	1.764226264	2.20E-05
TG(18:0/18:1/20:4)	POS	[M+NH4]+	TAG	5	5	4.567228134	2.52E-09
TG(18:0/18:1/22:6)	POS	[M+NH4]+	TAG	5	5	5.058075196	4.34E-09
TG(18:1/18:1/18:1)	POS	[M+NH4]+	TAG	5	5	1.781486121	2.37E-06
TG(18:1/18:1/18:2)	POS	[M+NH4]+	TAG	5	5	2.949342194	2.77E-07
TG(18:1/18:1/19:1)	POS	[M+NH4]+	TAG	5	5	2.357328631	1.30E-06
TG(18:1/18:1/20:1)	POS	[M+NH4]+	TAG	5	5	1.960688463	1.65E-05
TG(18:1/18:1/22:1);TG(18:1/20:1/20:1)	POS	[M+NH4]+	TAG	5	5	2.006622748	6.31E-06
TG(18:1/18:1/22:6)	POS	[M+NH4]+	TAG	5	5	5.256173923	2.89E-09
TG(18:1/18:1/24:0)	POS	[M+NH4]+	TAG	5	5	0.988236422	0.000989841
TG(18:1/18:2/22:6)	POS	[M+NH4]+	TAG	5	4	5.156202231	1.52E-08
TG(18:1/22:5/22:6)	POS	[M+NH4]+	TAG	5	0	NA	NA
TG(18:1/22:6/22:6)	POS	[M+NH4]+	TAG	5	0	NA	NA
TG(44:0)	POS	[M+NH4]+	TAG	5	4	6.085351027	3.33E-09
TG(46:1)	POS	[M+NH4]+	TAG	5	5	0.842897742	0.0027326
TG(47:0)	POS	[M+NH4]+	TAG	5	5	-0.263323754	0.289221914
TG(48:2)	POS	[M+NH4]+	TAG	5	5	0.839394547	0.002058787
TG(49:0)	POS	[M+NH4]+	TAG	5	5	-0.450427976	0.139875348
TG(50:3)	POS	[M+NH4]+	TAG	5	5	1.754538268	1.05E-05
TG(54:1)	POS	[M+NH4]+	TAG	5	5	1.73981716	2.88E-05
TG(56:2)	POS	[M+NH4]+	TAG	5	5	1.961433563	4.07E-06
